# Phylogenetic distribution and experimental characterization of corrinoid production and dependence in soil bacterial isolates

**DOI:** 10.1101/2023.12.21.572947

**Authors:** Zoila I. Alvarez-Aponte, Alekhya M. Govindaraju, Zachary F. Hallberg, Alexa M. Nicolas, Myka A. Green, Kenny C. Mok, Citlali Fonseca-Garcia, Devin Coleman-Derr, Eoin L. Brodie, Hans K. Carlson, Michiko E. Taga

## Abstract

Soil microbial communities impact carbon sequestration and release, biogeochemical cycling, and agricultural yields. These global effects rely on metabolic interactions that modulate community composition and function. However, the physicochemical and taxonomic complexity of soil and the scarcity of available isolates for phenotypic testing are significant barriers to studying soil microbial interactions. Corrinoids—the vitamin B_12_ family of cofactors—are critical for microbial metabolism, yet they are synthesized by only a subset of microbiome members. Here, we evaluated corrinoid production and dependence in soil bacteria as a model to investigate the ecological roles of microbes involved in metabolic interactions. We isolated and characterized a taxonomically diverse collection of 161 soil bacteria from a single study site. Most corrinoid-dependent bacteria in the collection prefer B_12_ over other corrinoids, while all tested producers synthesize B_12_, indicating metabolic compatibility between producers and dependents in the collection. Furthermore, a subset of producers release B_12_ at levels sufficient to support dependent isolates in laboratory culture at estimated ratios of up to 1,000 dependents per producer. Within our isolate collection, we did not find strong phylogenetic patterns in corrinoid production or dependence. Upon investigating trends in the phylogenetic dispersion of corrinoid metabolism categories across sequenced bacteria from various environments, we found that these traits are conserved in 47 out of 85 genera. Together, these phenotypic and genomic results provide evidence for corrinoid-based metabolic interactions among bacteria and provide a framework for the study of nutrient-sharing ecological interactions in microbial communities.
