## Supplemental Table 1 for "Phylogenetic distribution and experimental characterization of corrinoid production and dependence in soil bacterial isolates"

### Sheet: Sheet1
Ingredient	Stock Concentration	mL in 1L
MES Buffer (pH = 6.0)	39 g/L	50
vl55 salts	100X	10
sodium sulfate	10 g/L	10
NH4Cl	25 g/L	10
NaH2PO4	10 g/L	10
trace elements	-	1
selenite tungstate	-	1
vitamin solution 1	-	2
vitamin solution 2	-	6
amino acid mix	-	0.25
xylose	5g/L	20
xylan	5g/L	20
glucose	5g/L	20
NAG	5g/L	20
water	-	819.75
noble agar at 14g/L, when applicable
STOCK SOLUTIONS
VL55 Salts
KCl	10	g/L
NaCl	1	g/L
CaCl2*2H2O	1	g/L
MgCl*2H2O	10	g/L
Vitamin Solution 1 (B12 dropout)	Janssen PH, Schuhmann A, Mörschel E, Rainey FA. Novel anaerobic ultramicrobacteria belonging to the Verrucomicrobiales lineage of bacterial descent isolated by dilution culture from anoxic rice paddy soil. Appl Environ Microbiol. 1997;63(4):1382–8.
4-aminobenzoate	40	mg/L
(+)-biotin	10	mg/L
nicotinic acid	100	mg/L
hemicalcium D-(+)-pantothenate	50	mg/L
pyridoxamine hydrochloride	150	mg/L
thiamine chloride hydrochloride	100	mg/L
Vitamin Solution 2	Janssen PH, Schuhmann A, Mörschel E, Rainey FA. Novel anaerobic ultramicrobacteria belonging to the Verrucomicrobiales lineage of bacterial descent isolated by dilution culture from anoxic rice paddy soil. Appl Environ Microbiol. 1997;63(4):1382–8.
DL-6,8-thioctic acid	10	mg/L
riboflavin	10	mg/L
folic acid	4	mg/L
Selenite Tungstate Solution	Tschech A, Pfennig N. Growth yield increase linked to caffeate reduction in Acetobacterium woodii. Arch Microbiol. 1984 Feb 1;137(2):163–7.
NaOH	0.5	g/L
Na2SeO3*5H2O	3	mg/L
Na2WO4*2H2O	4	mg/L
Trace Elements Solution (SL-10)	Widdel F, Kohring GW, Mayer F. Studies on dissimilatory sulfate-reducing bacteria that decompose fatty acids. Arch Microbiol. 1983 Jul 1;134(4):286–94.
HCl 12.1N	6.7	mL/L
FeCl2*4H2O	1.5	g/L
CoCl2*6H2O	0.19	g/L
MnCl2*4H2O	0.1	g/L
ZnCl2	70	mg/L
H3BO3	6	mg/L
Na2MoO4*2H2O	36	mg/L
NiCl2*6H2O	24	mg/L
CuCl2*2H2O	2	mg/L
Amino Acid Solution (Met dropout)
Prepared as described for EZ rich amino acid mix	Neidhardt FC, Bloch PL, Smith DF. Culture Medium for Enterobacteria. J Bacteriol. 1974 Sep;119(3):736–47.
Name	mM
alanine (free)	3.99596
arginine (HCl)	26.037
asparagine (free)	1.99849
aspartic acid (K salt)	1.99766
cysteine (HCl H2O)	0.512528
glutamic acid (K salt)	3.00054
glutamine (free)	3.07798
glycine (free)	3.99627
histidine (HCl H2O)	1.00191
isoleucine (free)	1.98171
leucine (free)	4.02439
lysine	2.00328
phenylalanine (free)	2.00969
proline (free)	1.99826
serine (free)	49.9524
threonine (free)	1.99832
tryptophane (free)	0.509305
tyrosine (free)	0.993377
valine (free)	3.00341
