## Supplemental Table 2 for "Phylogenetic distribution and experimental characterization of corrinoid production and dependence in soil bacterial isolates"

### Sheet: Sheet2
Isolate	metE_start	metE_end	metEmetH_start	metEmetH_end	wt_start	wt_end	blanks_start	blanks_end	metE_start_blanked	metE_end_blanked	metEmetH_start_blanked	metEmetH_end_blanked	wt_start_blanked	wt_end_blanked	metE	metEmetH	wt	result	conclusion	prediction
HA02	0.1702	0.4837	0.1903	0.1573	0.1708	0.5004	0.1335	0.1233	0.0367	0.3604	0.0568	0.034	0.0373	0.3771	0.3237	-0.0228	0.3398	1.01972	producer	producer
HA13	0.1355	0.424	0.1459	0.1336	0.1427	0.4773	0.1282	0.1064	0.0073	0.3176	0.0177	0.0272	0.0145	0.3709	0.3103	0.0095	0.3564	0.843996	producer	producer
HA19	0.1373	0.1452	0.1366	0.1413	0.1393	0.477	0.1169	0.1096	0.0204	0.0356	0.0197	0.0317	0.0224	0.3674	0.0152	0.012	0.345	0.00927536	non-producer	non-producer
HA20	0.271	0.6982	0.2697	0.2753	0.2719	0.6996	0.2567	0.2489	0.0143	0.4493	0.013	0.0264	0.0152	0.4507	0.435	0.0134	0.4355	0.968083	producer	producer
HA31	0.1323	0.2446	0.1447	0.1377	0.1349	0.4619	0.1167	0.1098	0.0156	0.1348	0.028	0.0279	0.0182	0.3521	0.1192	-0.0001	0.3339	0.357293	producer	producer
HA54	0.1471	0.4968	0.1489	0.1537	0.152	0.5197	0.1325	0.1234	0.0146	0.3734	0.0164	0.0303	0.0195	0.3963	0.3588	0.0139	0.3768	0.91534	producer	producer
HA56	0.2131	0.746	0.2149	0.2098	0.219	0.6265	0.1999	0.1862	0.0132	0.5598	0.015	0.0236	0.0191	0.4403	0.5466	0.0086	0.4212	1.2773	producer	producer
HB07	0.1555	0.4876	0.1569	0.1567	0.1599	0.5436	0.1383	0.1281	0.0172	0.3595	0.0186	0.0286	0.0216	0.4155	0.3423	0.01	0.3939	0.843615	producer	likely producer
HB09	0.1739	0.1934	0.1782	0.1879	0.1815	0.5782	0.1592	0.158	0.0147	0.0354	0.019	0.0299	0.0223	0.4202	0.0207	0.0109	0.3979	0.0246293	non-producer	non-producer
HB13	0.1548	0.2808	0.1531	0.1502	0.1661	0.4671	0.1226	0.1162	0.0322	0.1646	0.0305	0.034	0.0435	0.3509	0.1324	0.0035	0.3074	0.419323	producer	producer
HB15	0.1884	0.6546	0.2012	0.1943	0.1913	0.6487	0.1767	0.1663	0.0117	0.4883	0.0245	0.028	0.0146	0.4824	0.4766	0.0035	0.4678	1.01133	producer	producer
HB36	0.1644	0.4591	0.179	0.1587	0.1631	0.4828	0.1356	0.1266	0.0288	0.3325	0.0434	0.0321	0.0275	0.3562	0.3037	-0.0113	0.3287	0.958321	producer	producer
HB44	0.1825	0.3335	0.2087	0.1857	0.1837	0.4991	0.1552	0.153	0.0273	0.1805	0.0535	0.0327	0.0285	0.3461	0.1532	-0.0208	0.3176	0.547859	producer	producer
HC08	0.2003	0.5538	0.189	0.188	0.1881	0.5513	0.1721	0.1638	0.0282	0.39	0.0169	0.0242	0.016	0.3875	0.3618	0.0073	0.3715	0.95424	producer	producer
HD17	0.1616	0.4369	0.1553	0.1587	0.1551	0.4776	0.1364	0.1283	0.0252	0.3086	0.0189	0.0304	0.0187	0.3493	0.2834	0.0115	0.3306	0.822444	producer	producer
HD25	0.1765	0.4126	0.1918	0.1588	0.185	0.4573	0.1478	0.1257	0.0287	0.2869	0.044	0.0331	0.0372	0.3316	0.2582	-0.0109	0.2944	0.914063	producer	producer
HD82	0.1409	0.1396	0.1581	0.1396	0.1472	0.4768	0.13	0.1153	0.0109	0.0243	0.0281	0.0243	0.0172	0.3615	0.0134	-0.0038	0.3443	0.0499564	non-producer	non-producer
HD88	0.1361	0.2838	0.1391	0.1403	0.1413	0.4702	0.1232	0.1131	0.0129	0.1707	0.0159	0.0272	0.0181	0.3571	0.1578	0.0113	0.339	0.432153	producer	producer
b12	0.1633	0.3995	0.1953	0.1337	0.1464	0.3835	0.1054	0.1034	0.0579	0.2961	0.0899	0.0303	0.041	0.2801	0.2382	-0.0596	0.2391	1.2455
met	0.129	0.4395	0.1504	0.4358	0.1414	0.4353	0.11	0.1049	0.019	0.3346	0.0404	0.3309	0.0314	0.3304	0.3156	0.2905	0.299	0.0839465
m9	0.1446	0.1323	0.1555	0.1314	0.1502	0.3878	0.1073	0.1028	0.0373	0.0295	0.0482	0.0286	0.0429	0.285	-0.0078	-0.0196	0.2421	0.0487402
