## Supplemental Table 3 for "Phylogenetic distribution and experimental characterization of corrinoid production and dependence in soil bacterial isolates"

### Sheet: genera_in_heatmap_230719
Genus	Phylum	Type species, representative, or species with most sequenced genomes (GTDB)	Species representative strain as determined by GTDB	type species 16S sequence NCBI accession number
Achromobacter	Pseudomonadota	Achromobacter xylosoxidans	GCF_001457475.1	NR_113733.1
Acidovorax	Pseudomonadota	Acidovorax facilis	GCF_023913775.1	NR_024935.1
Acinetobacter	Pseudomonadota	Acinetobacter calcoaceticus	GCF_000368965.1	NR_114958.1
Actinomyces	Actinomycetota	Actinomyces bovis	GCF_900444995.1	NR_118899.1
Aeromonas	Pseudomonadota	Aeromonas hydrophila	GCF_000014805.1	NR_074841.1
Amycolatopsis	Actinomycetota	Amycolatopsis orientalis	GCF_000478275.1	NR_042104.1
Arthrobacter	Actinomycetota	Arthrobacter globiformis	GCF_000238915.1	NR_112192.1
Bacillus	Bacillota	Bacillus subtilis	GCF_000009045.1	NR_116017.1
Bacteroides	Bacteroidota	Bacteroides fragilis	GCF_000025985.1	NR_119164.1
Bartonella	Pseudomonadota	Bartonella bacilliformis	GCF_000015445.1	NR_119296.1
Bifidobacterium	Actinomycetota	Bifidobacterium bifidum	GCF_001025135.1	NR_118793.1
Bradyrhizobium	Pseudomonadota	Bradyrhizobium japonicum	GCF_000284375.1	NR_118981.1
Brucella	Pseudomonadota	Brucella melitensis	GCF_000007125.1	NR_118257.1
Burkholderia	Pseudomonadota	Burkholderia cepacia	GCF_001411495.1	NR_113645.1
Butyrivibrio	Bacillota	Butyrivibrio fibrisolvens	GCF_900129945.1	NR_025981.1
Campylobacter	Campylobacterota	Campylobacter fetus	GCF_900475935.1	NR_118514.1
Cellulomonas	Actinomycetota	Cellulomonas flavigena	GCF_000092865.1	NR_074490.1
Chryseobacterium	Bacteroidota	Chryseobacterium gleum	GCF_900636535.1	NR_042506.1
Citrobacter	Pseudomonadota	Citrobacter freundii	GCF_011064845.1	NR_117752.1
Clostridium	Bacillota	Clostridium butyricum	GCF_006742065.1	NR_113244.1
Corynebacterium	Actinomycetota	Corynebacterium diphtheriae	GCF_001457455.1	NR_117209.1
Cupriavidus	Pseudomonadota	Cupriavidus necator	GCF_000219215.1	NR_102851.1
Deinococcus	Deinococcota	Deinococcus radiodurans	GCF_000008565.1	NR_074411.1
Demequina	Actinomycetota	Demequina rhizosphaerae	GCF_000971255.1	NR_145852.1
Devosia	Pseudomonadota	Devosia riboflavina	GCF_000743575.1	NR_115565.1
Ensifer	Pseudomonadota	Ensifer adhaerens	GCF_000697965.2	NR_113893.1
Enterobacter	Pseudomonadota	Enterobacter cloacae	GCF_000025565.1	NR_102794.2
Enterococcus	Bacillota	Enterococcus faecalis	GCF_000392875.1	NR_115765.1
Flavobacterium	Bacteroidota	Flavobacterium aquatile	GCF_000757385.1	NR_042495.1
Fusobacterium	Fusobacteriota	Fusobacterium nucleatum	GCA_000007325.1	NR_074412.1
Geobacillus	Bacillota	Geobacillus stearothermophilus	GCF_001277805.1	NR_118968.1
Gordonia	Actinomycetota	Gordonia bronchialis	GCF_000024785.1	NR_074529.1
Halomonas	Pseudomonadota	Halomonas elongata	GCF_000196875.2	NR_074782.1
Helicobacter	Campylobacterota	Helicobacter pylori	GCF_900478295.1	NR_044761.1
Klebsiella	Pseudomonadota	Klebsiella pneumoniae	GCF_000742135.1	NR_119278.1
Lactobacillus	Bacillota	Lactobacillus delbrueckii	GCF_001433875.1	NR_115132.1
Legionella	Pseudomonadota	Legionella pneumophila	GCF_000008485.1	NR_074231.1
Leifsonia	Actinomycetota	Leifsonia aquatica	GCF_014190775.1	NR_119082.1
Leptospira	Spirochaetota	Leptospira interrogans	GCF_900156205.1	NR_029361.1
Lysinibacillus	Bacillota	Lysinibacillus boronitolerans	GCF_000772935.1	NR_114207.1
Lysobacter	Pseudomonadota	Lysobacter enzymogenes	GCF_900106525.1	NR_036925.1
Marinobacter	Pseudomonadota	Marinobacter nauticus	GCF_003634635.1	NR_044836.2
Mesorhizobium	Pseudomonadota	Mesorhizobium loti	GCF_003148495.1	NR_118992.1
Methylobacterium	Pseudomonadota	Methylobacterium organophilum	GCF_022179465.1	NR_112234.1
Microbacterium	Actinomycetota	Microbacterium lacticum	GCF_006716815.1	NR_026160.1
Micromonospora	Actinomycetota	Micromonospora chalcea	GCF_002926165.1	NR_036795.1
Mycobacterium	Actinomycetota	Mycobacterium tuberculosis	GCF_000195955.2	NR_116692.1
Mycolicibacterium	Actinomycetota	Mycolicibacterium fortuitum	GCF_022179545.1	NR_118883.1
Mycoplasma	Mycoplasmatota	Mycoplasma mycoides	GCA_000011445.1	NR_118794.1
Mycoplasmopsis	Mycoplasmatota	Mycoplasmopsis agalactiae	GCF_000063605.1	NR_118811.1
Neisseria	Pseudomonadota	Neisseria gonorrhoeae	GCF_003315235.1	NR_026079.2
Nocardia	Actinomycetota	Nocardia asteroides	GCF_900637185.1	NR_041856.1
Nocardioides	Actinomycetota	Nocardioides albus	GCF_014648255.1	NR_118893.1
Nocardiopsis	Actinomycetota	Nocardiopsis dassonvillei	GCF_000092985.1	NR_074635.1
Novosphingobium	Pseudomonadota	Novosphingobium capsulatum	GCF_001598375.1	NR_113591.1
Paenibacillus	Bacillota	Paenibacillus polymyxa	GCF_015710975.1	NR_117733.2
Pantoea	Pseudomonadota	Pantoea agglomerans	GCF_001598475.1	NR_114735.1
Paraburkholderia	Pseudomonadota	Paraburkholderia graminis	GCF_000172415.1	NR_029213.2
Paracoccus	Pseudomonadota	Paracoccus denitrificans	GCF_900100045.1	NR_119264.1
Pedobacter	Bacteroidota	Pedobacter heparinus	GCF_000023825.1	NR_074519.1
Porphyromonas	Bacteroidota	Porphyromonas asaccharolytica	GCF_000212375.1	NR_074588.1
Prevotella	Bacteroidota	Prevotella melaninogenica	GCF_000144405.1	NR_113113.1
Prochlorococcus	Cyanobacteriota	Prochlorococcus marinus	GCF_000007925.1	NR_125480.1
Propionibacterium	Actinomycetota	Propionibacterium freudenreichii	GCF_000940845.1	NR_044816.1
Pseudoalteromonas	Pseudomonadota	Pseudoalteromonas haloplanktis	GCF_000238355.1	NR_114052.1
Pseudomonas	Pseudomonadota	Pseudomonas aeruginosa	GCF_001457615.1	NR_026078.1
Psychrobacter	Pseudomonadota	Psychrobacter immobilis	GCF_003148585.1	NR_118808.1
Rhizobium	Pseudomonadota	Rhizobium leguminosarum	GCF_002008365.1	NR_114989.1
Rhodococcus	Actinomycetota	Rhodococcus rhodochrous	GCF_900187265.1	NR_037023.1
Rickettsia	Pseudomonadota	Rickettsia prowazekii	GCF_000367405.1	NR_044656.2
Selenomonas	Bacillota	Selenomonas sputigena	GCF_000208405.1	NR_074905.1
Serratia	Pseudomonadota	Serratia marcescens	GCF_017299535.1	NR_036886.1
Shewanella	Pseudomonadota	Shewanella putrefaciens	GCF_016406325.1	NR_119141.1
Sphingobium	Pseudomonadota	Sphingobium yanoikuyae	GCF_000315525.1	NR_115524.1
Sphingomonas	Pseudomonadota	Sphingomonas paucimobilis	GCF_000739895.2	NR_115523.1
Sphingopyxis	Pseudomonadota	Sphingopyxis macrogoltabida	GCF_001314325.1	NR_115617.1
Staphylococcus	Bacillota	Staphylococcus aureus	GCF_001027105.1	NR_036828.1
Streptococcus	Bacillota	Streptococcus pyogenes	GCF_002055535.1	NR_112088.1
Streptomyces	Actinomycetota	Streptomyces albus	GCF_000725885.1	NR_118467.1
Synechococcus	Cyanobacteriota	Synechococcus elongatus	GCF_000010065.1	NR_074309.1
Thioalkalivibrio	Pseudomonadota	Thioalkalivibrio versutus	GCF_001999325.1	NR_024990.1
Treponema	Spirochaetota	Treponema succinifaciens		NR_044684.1
Variovorax	Pseudomonadota	Variovorax paradoxus	GCF_001591365.1	NR_113329.1
Vibrio	Pseudomonadota	Vibrio cholerae	GCF_000621645.1	NR_044050.1
Xanthomonas	Pseudomonadota	Xanthomonas campestris	GCF_000007145.1	NR_074936.1

### Sheet: context sequences
Phylum	Type species, representative, or species with most sequenced genomes (GTDB)	Species representative strain as determined by GTDB	type species 16S sequence
Campylobacterota	Aliarcobacter cryaerophilus	GCF_003660105.1	NR_025905.1
Campylobacterota	Hydrogenimonas thermophila	GCF_900115615.1	NR_024811.1
Campylobacterota	Nitratiruptor tergarcus	GCF_900176045.1	NR_041023.1
Campylobacterota	Nitrosophilus alvini	GCF_015100395.1	NR_173549.1
Campylobacterota	Wolinella succinogenes	GCF_000196135.1	NR_025942.1
Chloroflexota	Chloroflexus aurantiacus	GCF_000018865.1	NR_074263.1
Chloroflexota	Dehalococcoides mccartyi	GCF_000011905.1	NR_074116.1
Chloroflexota	Oscillochloris trichoides	GCF_000152145.1	NR_114470.1
Cyanobacterota	Acaryochloris marina	GCF_000018105.1	NR_115154.1
Cyanobacterota	Cyanobium gracile	GCF_000316515.1	NR_102447.1
Cyanobacterota	Gloeomargarita lithophora	GCF_001870225.1	NR_177000.1
Cyanobacterota	Neosynechococcus sphagnicola	GCF_000775285.1	NR_148569.1
Cyanobacterota	Parasynechococcus marenigrum	GCF_000195975.1	NR_176791.1
Cyanobacterota	Spirulina major	GCF_001890765.1	NR_125712.1
Cyanobacterota	Thermosynechococcus vestitus	GCF_000011345.1	NR_176516.1
Deinococcota	Calidithermus chliarophilus	GCF_000430045.1	NR_026244.1
Deinococcota	Deinobacterium chartae	GCF_014202645.1	NR_115101.1
Deinococcota	Deinococcus wulumuqiensis	GCF_011067105.1	NR_116670.1
Deinococcota	Oceanithermus profundus	GCF_000183745.1	NR_074604.1
Deinococcota	Thermus aquaticus	GCF_001280255.1	NR_025900.1
Fusobacteriota	Cetobacterium ceti	GCF_900167275.1	NR_026168.1
Fusobacteriota	Fusobacterium polymorphum	GCF_001457555.1	NR_113141.1
Fusobacteriota	Hypnocyclicus thermotrophus	GCA_004365575.1	NR_145867.1
Fusobacteriota	Ilyobacter polytropus	GCF_000165505.1	NR_074506.1
Fusobacteriota	Psychrilyobacter atlanticus	GCF_000426625.1	NR_042997.1
Mycoplasmatota	Metamycoplasma alkalescens	GCF_900476125.1	NR_025984.1
Mycoplasmatota	Metamycoplasma hominis	GCF_000085865.1	NR_118700.1
Mycoplasmatota	Mycoplasma capricolum	GCF_000012765.1	NR_118795.1
Mycoplasmatota	Mycoplasma leachii	GCF_000183365.1	NR_103928.1
Mycoplasmatota	Mycoplasmopsis bovigenitalium	GCF_900660525.1	NR_179203.1
Spirochaetota	Borreliella burgdorferi	GCF_000008685.2	NR_044732.2
Spirochaetota	Leptonema illini	GCF_000243335.1	NR_119299.1
Spirochaetota	Leptospira borgpetersenii	GCF_003046425.1	NR_043259.1
Spirochaetota	Treponema medium	GCF_017161265.1	NR_037137.1
Spirochaetota	Treponema peruense		NR_181480.1

### Sheet: readme
All the sequences are contained in 33175[BioProject] on NCBI, which groups the refseq 16S sequences
The steps followed were:
Identify the type species for each genus on GTDB
Search for it in the refseq bioproject
Database: Nucleotide, 33175[BioProject] Genus species
Download 16S fasta file to perform alignment and build tree on Geneious.
In some cases a genus did not have a type species so I chose the species with the most genomes on GTDB
In some cases the species I chose was not on the bioproject, so I downloaded another 16S sequence from the same genus and updated the table.
