## Supplemental Table 6 for "Phylogenetic distribution and experimental characterization of corrinoid production and dependence in soil bacterial isolates"

### Sheet: Producers
PRODUCER	Pellet [B12] (nM)	Supernatant [B12] (nM)	Total (nM)	pellet pmol/mL	supernatant pmol/mL	total pmol/mL
NOC_016	26	1.9509	27.9509	26	1.9509	27.9509
NOC_012	17	4.04311	21.0431	17	4.04311	21.0431
CBI_004	1.07963	ND	1.07963	1.07963		1.07963
B12_014	2.15381	0.619776	2.77358	2.15381	0.619776	2.77358
B12_008	2.04975	0.55889	2.60864	2.04975	0.55889	2.60864
CRE_022	5.20964	ND	5.20964	5.20964		5.20964
B12_005	21.2744	0.229455	21.5039	21.2744	0.229455	21.5039
5OH_024_B	9.15613	0.11876	9.27489	9.15613	0.11876	9.27489
2ME_034	5.77269	1.27779	7.05048	5.77269	1.27779	7.05048
NOC_034	1.02064	ND	1.02064	1.02064		1.02064
CRE_010	1.07267	ND	1.07267	1.07267		1.07267
DEPENDENT	B12 EC50 (pM)	B12 EC50 (pmol/mL)
2MA_012	3.96	0.00396
2MA_036_A	18.6	0.0186
5OH_017	11	0.011
5OH_020	4.86	0.00486
5OH_024_A	2.06	0.00206
5OH_028	2.83	0.00283
5OH_036	0.725	0.000725
5OH_039	2.39	0.00239
B12_032	3.96	0.00396
B12_063	1.36	0.00136
CBI_002	0.652	0.000652
CBI_018	1.63	0.00163
CRE_019	2.28	0.00228

### Sheet: Providers v Dependents
		PRODUCER SUPERNATANT (pmol/mL)
		NOC_016	NOC_012	B12_014	B12_008	B12_005	5OH_024_B	2ME_034
DEPENDENT	B12 EC50 (pmol/mL)	1.9509	4.04311	0.619776	0.55889	0.229455	0.11876	1.27779
2MA_012	0.00396	492.652	1020.99	156.509	141.134	57.9432	29.99	322.674
2MA_036_A	0.0186	104.887	217.371	33.3213	30.0478	12.3363	6.38497	68.6983
5OH_017	0.011	177.355	367.555	56.3433	50.8082	20.8595	10.7964	116.163
5OH_020	0.00486	401.42	831.915	127.526	114.998	47.213	24.4363	262.919
5OH_024_A	0.00206	947.04	1962.67	300.862	271.306	111.386	57.6507	620.286
5OH_028	0.00283	689.365	1428.66	219.002	197.488	81.0795	41.9648	451.515
5OH_036	0.000725	2690.9	5576.7	854.863	770.882	316.49	163.808	1762.47
5OH_039	0.00239	816.277	1691.68	259.32	233.845	96.0063	49.6906	534.639
B12_032	0.00396	492.652	1020.99	156.509	141.134	57.9432	29.99	322.674
B12_063	0.00136	1434.49	2972.87	455.718	410.948	168.717	87.3239	939.55
CBI_002	0.000652	2992.18	6201.09	950.577	857.193	351.925	182.148	1959.8
CBI_018	0.00163	1196.87	2480.43	380.231	342.877	140.77	72.8592	783.919
CRE_019	0.00228	855.659	1773.29	271.832	245.127	100.638	52.0879	560.433
