## Supplemental Table 4 for "Phylogenetic distribution and experimental characterization of corrinoid production and dependence in soil bacterial isolates"

### Sheet: Sheet1
Isolate ID_og	Isolate ID	Isolation batch	Medium	Corrinoid	Corrinoid metabolism conclusion	Hours required to reach late log phase or stationary phase	Silva domain	Silva Phylum	Silva Class	Silva Order	Silva Family	Silva Genus	Blast Genus top hit	Potentially novel (<98.6% pairwise ID on blast)
HSVL2MA_002_A	2MA_002_A	Nov_20	VL60	2MA	Producer	48	Bacteria	Actinobacteriota	Actinobacteria	Micrococcales	Microbacteriaceae	Microbacterium	Microbacterium
HSVL2MA_004	2MA_004	Nov_20	VL60	2MA	Independent	24	Bacteria	Actinobacteriota	Actinobacteria	Micrococcales	Micrococcaceae	Arthrobacter	Arthrobacter
HSVL2MA_006	2MA_006	Nov_20	VL60	2MA	NA	336+	Bacteria	Firmicutes	Bacilli	Bacillales	Bacillaceae	Bacillus	Neobacillus
HSVL2MA_007	2MA_007	Nov_20	VL60	2MA	Inconclusive	168	Bacteria	Firmicutes	Bacilli	Paenibacillales	Paenibacillaceae	Paenibacillus	Paenibacillus	Y
HSVL2MA_008	2MA_008	Nov_20	VL60	2MA	Producer	168	Bacteria	Proteobacteria	Gammaproteobacteria	Xanthomonadales	Xanthomonadaceae	Stenotrophomonas	Stenotrophomonas
HSVL2MA_009	2MA_009	Nov_20	VL60	2MA	NA	336+	Bacteria	Firmicutes	Bacilli	Bacillales	Bacillaceae	Bacillus	Peribacillus
HSVL2MA_010	2MA_010	Nov_20	VL60	2MA	Independent	24	Bacteria	Proteobacteria	Alphaproteobacteria	Rhizobiales	Rhizobiaceae	Mesorhizobium	Mesorhizobium
HSVL2MA_011	2MA_011	May_21	VL60	2MA	Producer	48	Bacteria	Actinobacteriota	Actinobacteria	Corynebacteriales	Mycobacteriaceae	Mycobacterium	Mycolicibacterium	Y
HSVL2MA_012	2MA_012	May_21	VL60	2MA	Did not grow in cor condition	168	Bacteria	Bacteroidota	Bacteroidia	Sphingobacteriales	Sphingobacteriaceae	Mucilaginibacter	Mucilaginibacter	Y
HSVL2MA_013	2MA_013	May_21	VL60	2MA	Independent	48	Bacteria	Proteobacteria	Alphaproteobacteria	Sphingomonadales	Sphingomonadaceae	Sphingomonas	Sphingomonas	Y
HSVL2MA_017	2MA_017	May_21	VL60	2MA	Producer	24	Bacteria	Proteobacteria	Gammaproteobacteria	Burkholderiales	Burkholderiaceae	Burkholderia-Caballeronia-Paraburkholderia	Paraburkholderia
HSVL2MA_018	2MA_018	May_21	VL60	2MA	Dependent	168	Bacteria	Actinobacteriota	Actinobacteria	Propionibacteriales	Nocardioidaceae	Nocardioides	Nocardioides	Y
HSVL2MA_020	2MA_020	May_21	VL60	2MA	Did not grow in cor condition	48	Bacteria	Proteobacteria	Alphaproteobacteria	Rhizobiales	Rhizobiaceae	Mesorhizobium	Mesorhizobium
HSVL2MA_022	2MA_022	May_21	VL60	2MA	Producer	24	Bacteria	Proteobacteria	Gammaproteobacteria	Pseudomonadales	Pseudomonadaceae	Pseudomonas	Pseudomonas
HSVL2MA_023	2MA_023	May_21	VL60	2MA	NA	336+	Bacteria	Actinobacteriota	Actinobacteria	Micrococcales	Micrococcaceae	Pseudarthrobacter	Pseudarthrobacter
HSVL2MA_025	2MA_025	May_21	VL60	2MA	Did not grow in cor condition	48	Bacteria	Firmicutes	Bacilli	Bacillales	Bacillaceae	Bacillus	Priestia
HSVL2MA_027	2MA_027	May_21	VL60	2MA	Producer	24	Bacteria	Actinobacteriota	Actinobacteria	Propionibacteriales	Nocardioidaceae	Nocardioides	Nocardioides
HSVL2MA_029	2MA_029	May_21	VL60	2MA	Producer	24	Bacteria	Proteobacteria	Alphaproteobacteria	Rhizobiales	Rhizobiaceae	Allorhizobium-Neorhizobium-Pararhizobium-Rhizobium	Rhizobium
HSVL2MA_030	2MA_030	May_21	VL60	2MA	Inconclusive	48	Bacteria	Proteobacteria	Gammaproteobacteria	Burkholderiales	Comamonadaceae		Variovorax
HSVL2MA_031	2MA_031	May_21	VL60	2MA	NA	336+	Bacteria	Actinobacteriota	Actinobacteria	Corynebacteriales	Mycobacteriaceae	Mycobacterium	Mycobacterium	Y
HSVL2MA_034	2MA_034	May_21	VL60	2MA	Producer	24	Bacteria	Proteobacteria	Alphaproteobacteria	Rhizobiales	Rhizobiaceae	Allorhizobium-Neorhizobium-Pararhizobium-Rhizobium	Rhizobium
HSVL2MA_036_A	2MA_036_A	May_21	VL60	2MA	Dependent	24	Bacteria	Actinobacteriota	Actinobacteria	Propionibacteriales	Nocardioidaceae	Nocardioides	Nocardioides
HSVL2MA_038	2MA_038	May_21	VL60	2MA	Producer	48	Bacteria	Actinobacteriota	Actinobacteria	Propionibacteriales	Nocardioidaceae	Nocardioides	Nocardioides
HSVL2MA_039	2MA_039	May_21	VL60	2MA	Independent	48	Bacteria	Proteobacteria	Alphaproteobacteria	Sphingomonadales	Sphingomonadaceae	Sphingomonas	Sphingomonas
HSVL2MA_040	2MA_040	May_21	VL60	2MA	Inconclusive	168	Bacteria	Actinobacteriota	Actinobacteria	Corynebacteriales	Mycobacteriaceae	Mycobacterium	Mycobacterium
HSVL2MA_041	2MA_041	May_21	VL60	2MA	Inconclusive	168	Bacteria	Actinobacteriota	Actinobacteria	Corynebacteriales	Mycobacteriaceae	Mycobacterium	Mycobacterium
HSVL5OH_001	5OH_001	Nov_20	VL60	5OH	Did not grow in cor condition	48	Bacteria	Firmicutes	Bacilli	Paenibacillales	Paenibacillaceae	Paenibacillus	Paenibacillus	Y
HSVL5OH_004_B	5OH_004_B	Nov_20	VL60	5OH	Producer	48	Bacteria	Proteobacteria	Gammaproteobacteria	Pseudomonadales	Pseudomonadaceae	Pseudomonas	Pseudomonas
HSVL5OH_009	5OH_009	Nov_20	VL60	5OH	Producer	24	Bacteria	Proteobacteria	Gammaproteobacteria	Pseudomonadales	Pseudomonadaceae	Pseudomonas	Pseudomonas
HSVL5OH_010	5OH_010	Nov_20	VL60	5OH	Inconclusive	48	Bacteria	Proteobacteria	Gammaproteobacteria	Pseudomonadales	Pseudomonadaceae	Pseudomonas	Pseudomonas
HSVL5OH_011	5OH_011	Nov_20	VL60	5OH	Did not grow in cor condition	24	Bacteria	Firmicutes	Bacilli	Bacillales	Bacillaceae	Bacillus	Priestia
HSVL5OH_012_A	5OH_012_A	Nov_20	VL60	5OH	Producer	24	Bacteria	Proteobacteria	Gammaproteobacteria	Pseudomonadales	Pseudomonadaceae	Pseudomonas	Pseudomonas
HSVL5OH_012_B	5OH_012_B	Nov_20	VL60	5OH	Inconclusive	24	Bacteria	Proteobacteria	Gammaproteobacteria	Pseudomonadales	Pseudomonadaceae	Pseudomonas	Pseudomonas
HSVL5OH_016_A	5OH_016_A	Nov_20	VL60	5OH	Independent	24	Bacteria	Firmicutes	Bacilli	Bacillales	Bacillaceae	Bacillus	Neobacillus	Y
HSVL5OH_017	5OH_017	Nov_20	VL60	5OH	Dependent	168	Bacteria	Actinobacteriota	Actinobacteria	Propionibacteriales	Nocardioidaceae	Marmoricola	Marmoricola
HSVL5OH_020	5OH_020	Nov_20	VL60	5OH	Dependent	168	Bacteria	Actinobacteriota	Actinobacteria	Micrococcales	Intrasporangiaceae		Phycicoccus	Y
HSVL5OH_021	5OH_021	Nov_20	VL60	5OH	NA	336+	Bacteria	Firmicutes	Bacilli	Paenibacillales	Paenibacillaceae	Paenibacillus	Paenibacillus
HSVL5OH_024 A	5OH_024_A	May_21	VL60	5OH	Dependent	24	Bacteria	Proteobacteria	Alphaproteobacteria	Caulobacterales	Caulobacteraceae	Caulobacter	Caulobacter
HSVL5OH_024 B	5OH_024_B	May_21	VL60	5OH	Producer	24	Bacteria	Firmicutes	Bacilli	Bacillales	Bacillaceae	Bacillus	Priestia
HSVL5OH_028	5OH_028	May_21	VL60	5OH	Dependent	24	Bacteria	Proteobacteria	Alphaproteobacteria	Caulobacterales	Caulobacteraceae	Caulobacter	Caulobacter
HSVL5OH_029	5OH_029	May_21	VL60	5OH	Producer	24	Bacteria	Firmicutes	Bacilli	Bacillales	Bacillaceae	Bacillus	Priestia
HSVL5OH_030	5OH_030	May_21	VL60	5OH	NA	336+	Bacteria	Proteobacteria	Alphaproteobacteria	Caulobacterales	Caulobacteraceae	Phenylobacterium	Phenylobacterium
HSVL5OH_032	5OH_032	May_21	VL60	5OH	Independent	24	Bacteria	Actinobacteriota	Actinobacteria	Propionibacteriales	Nocardioidaceae	Nocardioides	Nocardioides	Y
HSVL5OH_034	5OH_034	May_21	VL60	5OH	Did not grow in cor condition	168	Bacteria	Actinobacteriota	Actinobacteria	Frankiales	Frankiaceae	Jatrophihabitans	Jatrophihabitans	Y
HSVL5OH_035	5OH_035	May_21	VL60	5OH	Inconclusive	48	Bacteria	Actinobacteriota	Actinobacteria	Micrococcales	Cellulomonadaceae	Cellulomonas	Cellulomonas
HSVL5OH_036	5OH_036	May_21	VL60	5OH	Dependent	168	Bacteria	Actinobacteriota	Actinobacteria	Propionibacteriales	Nocardioidaceae	Nocardioides	Nocardioides	Y
HSVL5OH_037	5OH_037	May_21	VL60	5OH	Independent	48	Bacteria	Proteobacteria	Gammaproteobacteria	Burkholderiales	Comamonadaceae		Variovorax
HSVL5OH_038	5OH_038	May_21	VL60	5OH	Producer	168	Bacteria	Proteobacteria	Alphaproteobacteria	Rhizobiales	Xanthobacteraceae	Bradyrhizobium	Bradyrhizobium
HSVL5OH_039	5OH_039	May_21	VL60	5OH	Dependent	48	Bacteria	Actinobacteriota	Actinobacteria	Propionibacteriales	Nocardioidaceae	Nocardioides	Nocardioides
HSVL5OH_040	5OH_040	May_21	VL60	5OH	Inconclusive	48	Bacteria	Actinobacteriota	Actinobacteria	Propionibacteriales	Nocardioidaceae	Nocardioides	Nocardioides
HSVL5OH_041	5OH_041	May_21	VL60	5OH	Did not grow in cor condition	48	Bacteria	Bacteroidota	Bacteroidia	Sphingobacteriales	Sphingobacteriaceae	Mucilaginibacter	Mucilaginibacter
HSVL5OH_042	5OH_042	May_21	VL60	5OH	Inconclusive	24	Bacteria	Proteobacteria	Alphaproteobacteria	Caulobacterales	Caulobacteraceae	Caulobacter	Caulobacter
HSVL5OH_043	5OH_043	May_21	VL60	5OH	Dependent	48	Bacteria	Proteobacteria	Alphaproteobacteria	Sphingomonadales	Sphingomonadaceae	Sphingomonas	Sphingomonas	Y
HSVL5OH_045	5OH_045	May_21	VL60	5OH	Inconclusive	48	Bacteria	Proteobacteria	Gammaproteobacteria	Burkholderiales	Comamonadaceae	Rhizobacter	Rhizobacter	Y
HSVL5OH_047	5OH_047	May_21	VL60	5OH	Did not grow in cor condition	24	Bacteria	Firmicutes	Bacilli	Bacillales	Bacillaceae	Bacillus	Neobacillus
HSVL5OH_049	5OH_049	May_21	VL60	5OH	Producer	24	Bacteria	Proteobacteria	Gammaproteobacteria	Burkholderiales	Burkholderiaceae	Burkholderia-Caballeronia-Paraburkholderia	Paraburkholderia
HSVL5OH_050	5OH_050	May_21	VL60	5OH	Producer	48	Bacteria	Actinobacteriota	Actinobacteria	Propionibacteriales	Nocardioidaceae	Nocardioides	Nocardioides
HSVL5OH_052	5OH_052	May_21	VL60	5OH	Did not grow in cor condition	48	Bacteria	Proteobacteria	Alphaproteobacteria	Sphingomonadales	Sphingomonadaceae	Sphingomonas	Sphingomonas	Y
HSVL5OH_054_B	5OH_054_B	May_21	VL60	5OH	Did not grow in cor condition	24	Bacteria	Actinobacteriota	Actinobacteria	Propionibacteriales	Nocardioidaceae	Nocardioides	Nocardioides
HSVLADE_001	ADE_001	Nov_20	VL60	ADE	NA	336+	Bacteria	Proteobacteria	Gammaproteobacteria	Pseudomonadales	Pseudomonadaceae	Pseudomonas	Pseudomonas
HSVLAde_002_B	ADE_002_B	Nov_20	VL60	ADE	Producer	24	Bacteria	Proteobacteria	Gammaproteobacteria	Pseudomonadales	Pseudomonadaceae	Pseudomonas	Pseudomonas
HSVLADE_004	ADE_004	Nov_20	VL60	ADE	NA	336+	Bacteria	Actinobacteriota	Actinobacteria	Streptomycetales	Streptomycetaceae	Streptomyces	Streptomyces
HSVLADE_005	ADE_005	Nov_20	VL60	ADE	NA	336+	Bacteria	Proteobacteria	Alphaproteobacteria	Sphingomonadales	Sphingomonadaceae	Sphingomonas	Sphingomonas	Y
HSVLAde_009	ADE_009	Nov_20	VL60	ADE	Producer	24	Bacteria	Proteobacteria	Gammaproteobacteria	Pseudomonadales	Pseudomonadaceae	Pseudomonas	Pseudomonas
HSVLADE_012	ADE_012	Nov_20	VL60	ADE	NA	336+	Bacteria	Actinobacteriota	Actinobacteria	Streptomycetales	Streptomycetaceae	Streptomyces	Streptomyces
HSVLAde_016	ADE_016	May_21	VL60	ADE	Producer	24	Bacteria	Actinobacteriota	Actinobacteria	Micrococcales	Micrococcaceae	Paenarthrobacter	Paenarthrobacter
HSVLAde_017	ADE_017	May_21	VL60	ADE	Producer	48	Bacteria	Firmicutes	Bacilli	Bacillales	Bacillaceae	Bacillus	Neobacillus
HSVLAde_020	ADE_020	May_21	VL60	ADE	Producer	168	Bacteria	Proteobacteria	Alphaproteobacteria	Rhizobiales	Xanthobacteraceae	Bradyrhizobium	Bradyrhizobium
HSVLAde_021	ADE_021	May_21	VL60	ADE	Producer	24	Bacteria	Proteobacteria	Gammaproteobacteria	Pseudomonadales	Pseudomonadaceae	Pseudomonas	Pseudomonas
HSVLADE_025	ADE_025	May_21	VL60	ADE	Did not grow in cor condition	24	Bacteria	Actinobacteriota	Actinobacteria	Propionibacteriales	Nocardioidaceae	Nocardioides	Nocardioides	Y
HSVLAde_028	ADE_028	May_21	VL60	ADE	Producer	24	Bacteria	Proteobacteria	Gammaproteobacteria	Burkholderiales	Burkholderiaceae	Burkholderia-Caballeronia-Paraburkholderia	Paraburkholderia
HSVLAde_030	ADE_030	May_21	VL60	ADE	Producer	24	Bacteria	Proteobacteria	Gammaproteobacteria	Pseudomonadales	Pseudomonadaceae	Pseudomonas	Pseudomonas
HSVLAde_031	ADE_031	May_21	VL60	ADE	Producer	24	Bacteria	Proteobacteria	Gammaproteobacteria	Burkholderiales	Burkholderiaceae	Burkholderia-Caballeronia-Paraburkholderia	Paraburkholderia
HSVLADE_034	ADE_034	May_21	VL60	ADE	NA	336+	Bacteria	Bacteroidota	Bacteroidia	Sphingobacteriales	Sphingobacteriaceae	Mucilaginibacter	Mucilaginibacter	Y
HSVLADE_035	ADE_035	May_21	VL60	ADE	NA	336+	Bacteria	Actinobacteriota	Actinobacteria	Frankiales	Geodermatophilaceae	Blastococcus	Blastococcus
HSVLAde_036	ADE_036	May_21	VL60	ADE	Inconclusive	24	Bacteria	Proteobacteria	Alphaproteobacteria	Rhizobiales	Rhizobiaceae	Allorhizobium-Neorhizobium-Pararhizobium-Rhizobium	Rhizobium
HSVLAde_037	ADE_037	May_21	VL60	ADE	Independent	24	Bacteria	Actinobacteriota	Actinobacteria	Micrococcales	Micrococcaceae	Paenarthrobacter	Paenarthrobacter
HSVLB12_002	B12_002	Nov_20	VL60	B12	NA	336+	Bacteria	Proteobacteria	Alphaproteobacteria	Rhizobiales	Xanthobacteraceae	Bradyrhizobium	Bradyrhizobium
HSVLB12_004	B12_004	Nov_20	VL60	B12	Dependent	168	Bacteria	Actinobacteriota	Actinobacteria	Frankiales	Geodermatophilaceae	Blastococcus	Blastococcus	Y
HSVLB12_005	B12_005	Nov_20	VL60	B12	Producer	24	Bacteria	Firmicutes	Bacilli	Bacillales	Bacillaceae	Bacillus	Priestia
HSVLB12_006	B12_006	Nov_20	VL60	B12	NA	336+	Bacteria	Proteobacteria	Gammaproteobacteria	Burkholderiales	Alcaligenaceae		Achromobacter
HSVLB12_007	B12_007	Nov_20	VL60	B12	NA	336+	Bacteria	Proteobacteria	Gammaproteobacteria	Burkholderiales	Alcaligenaceae		Achromobacter
HSVLB12_008	B12_008	Nov_20	VL60	B12	Producer	48	Bacteria	Proteobacteria	Alphaproteobacteria	Sphingomonadales	Sphingomonadaceae	Sphingomonas	Sphingomonas
HSVLB12_014	B12_014	Nov_20	VL60	B12	Producer	48	Bacteria	Proteobacteria	Alphaproteobacteria	Sphingomonadales	Sphingomonadaceae	Sphingomonas	Sphingomonas
HSVLB12_017	B12_017	Nov_20	VL60	B12	Producer	168	Bacteria	Proteobacteria	Alphaproteobacteria	Rhizobiales	Xanthobacteraceae	Bradyrhizobium	Bradyrhizobium
HSVLB12_019	B12_019	Nov_20	VL60	B12	Producer	24	Bacteria	Proteobacteria	Alphaproteobacteria	Sphingomonadales	Sphingomonadaceae	Sphingomonas	Sphingomonas
HSVLB12_020	B12_020	Nov_20	VL60	B12	Producer	48	Bacteria	Proteobacteria	Alphaproteobacteria	Sphingomonadales	Sphingomonadaceae	Sphingomonas	Sphingomonas
HSVLB12_021	B12_021	Nov_20	VL60	B12	Producer	48	Bacteria	Proteobacteria	Alphaproteobacteria	Sphingomonadales	Sphingomonadaceae	Sphingomonas	Sphingomonas
HSVLB12_025	B12_025	Nov_20	VL60	B12	Producer	48	Bacteria	Proteobacteria	Alphaproteobacteria	Sphingomonadales	Sphingomonadaceae	Sphingomonas	Sphingomonas
HSVLB12_026	B12_026	Nov_20	VL60	B12	Producer	48	Bacteria	Proteobacteria	Alphaproteobacteria	Sphingomonadales	Sphingomonadaceae	Sphingomonas	Sphingomonas
HSVLB12_027	B12_027	Nov_20	VL60	B12	Producer	48	Bacteria	Proteobacteria	Alphaproteobacteria	Sphingomonadales	Sphingomonadaceae	Sphingomonas	Sphingomonas
HSVLB12_030	B12_030	Nov_20	VL60	B12	Producer	48	Bacteria	Proteobacteria	Alphaproteobacteria	Sphingomonadales	Sphingomonadaceae	Sphingomonas	Sphingomonas
HSVLB12_033	B12_033	Nov_20	VL60	B12	NA	336+	Bacteria	Actinobacteriota	Actinobacteria	Propionibacteriales	Nocardioidaceae	Nocardioides	Nocardioides
HSVLB12_034	B12_034	Nov_20	VL60	B12	NA	336+	Bacteria	Actinobacteriota	Actinobacteria	Propionibacteriales	Nocardioidaceae	Nocardioides	Nocardioides
HSVLB12_037	B12_037	Nov_20	VL60	B12	NA	336+	Bacteria	Actinobacteriota	Actinobacteria	Streptomycetales	Streptomycetaceae	Streptomyces	Streptomyces
HSVLB12_042	B12_042	May_21	VL60	B12	Independent	24	Bacteria	Actinobacteriota	Actinobacteria	Micrococcales	Micrococcaceae	Pseudarthrobacter	Pseudarthrobacter
HSVLB12_043	B12_043	May_21	VL60	B12	Producer	24	Bacteria	Actinobacteriota	Actinobacteria	Micrococcales	Micrococcaceae	Arthrobacter	Arthrobacter
HSVLB12_044	B12_044	May_21	VL60	B12	Inconclusive	24	Bacteria	Actinobacteriota	Actinobacteria	Micrococcales	Micrococcaceae		Paenoarthrobacter
HSVLB12_045	B12_045	May_21	VL60	B12	Did not grow in cor condition	48	Bacteria	Proteobacteria	Alphaproteobacteria	Rhizobiales	Rhizobiaceae	Allorhizobium-Neorhizobium-Pararhizobium-Rhizobium	Rhizobium	Y
HSVLB12_046	B12_046	May_21	VL60	B12	Did not grow in cor condition	48	Bacteria	Bacteroidota	Bacteroidia	Chitinophagales	Chitinophagaceae	uncultured	Unknown	Y
HSVLB12_047	B12_047	May_21	VL60	B12	Did not grow in cor condition	24	Bacteria	Proteobacteria	Alphaproteobacteria	Sphingomonadales	Sphingomonadaceae	Sphingomonas	Sphingomonas	Y
HSVLB12_048	B12_048	May_21	VL60	B12	Did not grow in cor condition	48	Bacteria	Actinobacteriota	Actinobacteria	Propionibacteriales	Nocardioidaceae	Nocardioides	Nocardioides
HSVLB12_050	B12_050	May_21	VL60	B12	NA	336+	Bacteria	Proteobacteria	Alphaproteobacteria	Caulobacterales	Caulobacteraceae	Phenylobacterium	Phenylobacterium	Y
HSVLB12_052	B12_052	May_21	VL60	B12	Producer	168	Bacteria	Proteobacteria	Alphaproteobacteria	Rhizobiales	Xanthobacteraceae	Bradyrhizobium	Bradyrhizobium
HSVLB12_053	B12_053	May_21	VL60	B12	Did not grow in cor condition	168	Bacteria	Actinobacteriota	Thermoleophilia	Solirubrobacterales	Solirubrobacteraceae	Conexibacter	Conexibacter	Y
HSVLB12_056	B12_056	May_21	VL60	B12	Did not grow in cor condition	48	Bacteria	Actinobacteriota	Actinobacteria	Streptomycetales	Streptomycetaceae	Streptomyces	Streptomyces
HSVLB12_057	B12_057	May_21	VL60	B12	Producer	24	Bacteria	Proteobacteria	Gammaproteobacteria	Pseudomonadales	Pseudomonadaceae	Pseudomonas	Pseudomonas
HSVLB12_061	B12_061	May_21	VL60	B12	Inconclusive	48	Bacteria	Actinobacteriota	Actinobacteria	Corynebacteriales	Mycobacteriaceae	Mycobacterium	Mycolicibacterium	Y
HSVLB12_062	B12_062	May_21	VL60	B12	Producer	168	Bacteria	Actinobacteriota	Actinobacteria	Corynebacteriales	Mycobacteriaceae	Mycobacterium	Mycobacterium
HSVLB12_063	B12_063	May_21	VL60	B12	Dependent	48	Bacteria	Proteobacteria	Alphaproteobacteria	Caulobacterales	Caulobacteraceae	Phenylobacterium	Phenylobacterium	Y
HSVLB12_064	B12_064	May_21	VL60	B12	Inconclusive	168	Bacteria	Actinobacteriota	Thermoleophilia	Solirubrobacterales	Solirubrobacteraceae	Conexibacter	Conexibacter	Y
HSVLCbi_002	CBI_002	Nov_20	VL60	CBI	Dependent	168	Bacteria	Actinobacteriota	Actinobacteria	Frankiales	Geodermatophilaceae	Blastococcus	Blastococcus	Y
HSVLCbi_004	CBI_004	Nov_20	VL60	CBI	Producer	48	Bacteria	Proteobacteria	Gammaproteobacteria	Pseudomonadales	Pseudomonadaceae	Pseudomonas	Pseudomonas
HSVLCBI_008	CBI_008	Nov_20	VL60	CBI	NA	336+	Bacteria	Proteobacteria	Alphaproteobacteria	Sphingomonadales	Sphingomonadaceae	Sphingomonas	Sphingomonas	Y
HSVLCBI_012	CBI_012	May_21	VL60	CBI	Did not grow in cor condition	168	Bacteria	Proteobacteria	Alphaproteobacteria	Rhizobiales	Rhizobiaceae	Mesorhizobium	Mesorhizobium
HSVLCbi_013	CBI_013	May_21	VL60	CBI	Producer	24	Bacteria	Proteobacteria	Gammaproteobacteria	Burkholderiales	Burkholderiaceae	Burkholderia-Caballeronia-Paraburkholderia	Paraburkholderia
HSVLCBI_017	CBI_017	May_21	VL60	CBI	Did not grow in cor condition	168	Bacteria	Proteobacteria	Alphaproteobacteria	Rhizobiales	Xanthobacteraceae	Bradyrhizobium	Bradyrhizobium
HSVLCbi_018	CBI_018	May_21	VL60	CBI	Dependent	24	Bacteria	Proteobacteria	Alphaproteobacteria	Caulobacterales	Caulobacteraceae	Caulobacter	Caulobacter
HSVLCBI_020	CBI_020	May_21	VL60	CBI	NA	336+	Bacteria	Bacteroidota	Bacteroidia	Sphingobacteriales	Sphingobacteriaceae	Mucilaginibacter	Mucilaginibacter	Y
HSVLCbi_021	CBI_021	May_21	VL60	CBI	Independent	48	Bacteria	Actinobacteriota	Actinobacteria	Micrococcales	Cellulomonadaceae	Cellulomonas	Cellulomonas
HSVLCbi_022	CBI_022	May_21	VL60	CBI	Inconclusive	24	Bacteria	Actinobacteriota	Actinobacteria	Micrococcales	Micrococcaceae	Pseudarthrobacter	Pseudarthrobacter
HSVLCbi_023_B	CBI_023_B	May_21	VL60	CBI	Producer	24	Bacteria	Proteobacteria	Gammaproteobacteria	Pseudomonadales	Pseudomonadaceae	Pseudomonas	Pseudomonas
HSVLCBI_024	CBI_024	May_21	VL60	CBI	NA	336+	Bacteria	Proteobacteria	Alphaproteobacteria	Sphingomonadales	Sphingomonadaceae	Sphingomonas	Sphingomonas	Y
HSVLCBI_025	CBI_025	May_21	VL60	CBI	NA	336+	Bacteria	Actinobacteriota	Actinobacteria	Propionibacteriales	Nocardioidaceae	Nocardioides	Nocardioides
HSVLCBI_030	CBI_030	May_21	VL60	CBI	Did not grow in cor condition	48	Bacteria	Proteobacteria	Alphaproteobacteria	Sphingomonadales	Sphingomonadaceae	uncultured	Unknown	Y
HSVLCre_004	CRE_004	Nov_20	VL60	CRE	Independent	24	Bacteria	Actinobacteriota	Actinobacteria	Micrococcales	Micrococcaceae	Arthrobacter	Arthrobacter
HSVLCre_006	CRE_006	Nov_20	VL60	CRE	Inconclusive	168	Bacteria	Proteobacteria	Alphaproteobacteria	Rhizobiales	Beijerinckiaceae	Methylobacterium-Methylorubrum	Methylobacterium
HSVLCre_008	CRE_008	Nov_20	VL60	CRE	Inconclusive	48	Bacteria	Firmicutes	Bacilli	Bacillales	Bacillaceae	Bacillus	Neobacillus
HSVLCRE_009	CRE_009	Nov_20	VL60	CRE	Did not grow in cor condition	48	Bacteria	Actinobacteriota	Actinobacteria	Propionibacteriales	Nocardioidaceae	Nocardioides	Nocardioides
HSVLCre_010	CRE_010	Nov_20	VL60	CRE	Producer	24	Bacteria	Firmicutes	Bacilli	Paenibacillales	Paenibacillaceae	Paenibacillus	Paenibacillus
HSVLCre_012	CRE_012	May_21	VL60	CRE	Independent	48	Bacteria	Proteobacteria	Gammaproteobacteria	Burkholderiales	Comamonadaceae		Variovorax
HSVLCre_014	CRE_014	May_21	VL60	CRE	Independent	24	Bacteria	Actinobacteriota	Actinobacteria	Micrococcales	Micrococcaceae	Arthrobacter	Arthrobacter
HSVLCre_015	CRE_015	May_21	VL60	CRE	Producer	24	Bacteria	Actinobacteriota	Actinobacteria	Micrococcales	Micrococcaceae	Pseudarthrobacter	Pseudarthrobacter
HSVLCre_018	CRE_018	May_21	VL60	CRE	Independent	48	Bacteria	Bacteroidota	Bacteroidia	Sphingobacteriales	Sphingobacteriaceae	Mucilaginibacter	Mucilaginibacter	Y
HSVLCre_019	CRE_019	May_21	VL60	CRE	Dependent	24	Bacteria	Proteobacteria	Alphaproteobacteria	Caulobacterales	Caulobacteraceae	Caulobacter	Caulobacter
HSVLCre_020	CRE_020	May_21	VL60	CRE	Producer	24	Bacteria	Proteobacteria	Gammaproteobacteria	Pseudomonadales	Pseudomonadaceae	Pseudomonas	Pseudomonas
HSVLCre_021	CRE_021	May_21	VL60	CRE	Producer	24	Bacteria	Proteobacteria	Gammaproteobacteria	Burkholderiales	Burkholderiaceae	Burkholderia-Caballeronia-Paraburkholderia	Paraburkholderia
HSVLCre_022	CRE_022	May_21	VL60	CRE	Producer	48	Bacteria	Proteobacteria	Gammaproteobacteria	Pseudomonadales	Pseudomonadaceae	Pseudomonas	Pseudomonas
HSVLNoC_001	NOC_001	Nov_20	VL60	NOC	Independent	24	Bacteria	Actinobacteriota	Actinobacteria	Micrococcales	Micrococcaceae	Arthrobacter	Arthrobacter
HSVLNOC_005	NOC_005	Nov_20	VL60	NOC	Did not grow in cor condition	168	Bacteria	Firmicutes	Bacilli	Bacillales	Bacillaceae	Bacillus	Neobacillus
HSVLNoC_008	NOC_008	Nov_20	VL60	NOC	Producer	24	Bacteria	Proteobacteria	Gammaproteobacteria	Pseudomonadales	Pseudomonadaceae	Pseudomonas	Pseudomonas
HSVLNoC_009	NOC_009	Nov_20	VL60	NOC	Producer	24	Bacteria	Proteobacteria	Gammaproteobacteria	Pseudomonadales	Pseudomonadaceae	Pseudomonas	Pseudomonas
HSVLNoC_010_B	NOC_010_B	Nov_20	VL60	NOC	Inconclusive	24	Bacteria	Proteobacteria	Gammaproteobacteria	Pseudomonadales	Pseudomonadaceae	Pseudomonas	Pseudomonas
HSVLNoC_012	NOC_012	May_21	VL60	NOC	Producer	48	Bacteria	Proteobacteria	Alphaproteobacteria	Rhizobiales	Rhizobiaceae	Mesorhizobium	Mesorhizobium
HSVLNoC_015	NOC_015	May_21	VL60	NOC	Producer	48	Bacteria	Proteobacteria	Alphaproteobacteria	Rhizobiales	Rhizobiaceae	Mesorhizobium	Mesorhizobium
HSVLNoC_016	NOC_016	May_21	VL60	NOC	Producer	48	Bacteria	Actinobacteriota	Actinobacteria	Propionibacteriales	Nocardioidaceae	Marmoricola	Marmoricola
HSVLNoC_017	NOC_017	May_21	VL60	NOC	Inconclusive	24	Bacteria	Proteobacteria	Alphaproteobacteria	Rhizobiales	Rhizobiaceae	Allorhizobium-Neorhizobium-Pararhizobium-Rhizobium	Rhizobium
HSVLNOC_018	NOC_018	May_21	VL60	NOC	NA	336+	Bacteria	Actinobacteriota	Actinobacteria	Propionibacteriales	Nocardioidaceae	Nocardioides	Nocardioides
HSVLNoC_019	NOC_019	May_21	VL60	NOC	Producer	24	Bacteria	Proteobacteria	Gammaproteobacteria	Pseudomonadales	Pseudomonadaceae	Pseudomonas	Pseudomonas
HSVLNoC_022	NOC_022	May_21	VL60	NOC	Producer	24	Bacteria	Proteobacteria	Gammaproteobacteria	Burkholderiales	Oxalobacteraceae	Herbaspirillum	Herbaspirillum
HSVLNOC_023	NOC_023	May_21	VL60	NOC	Did not grow in cor condition	24	Bacteria	Proteobacteria	Alphaproteobacteria	Caulobacterales	Caulobacteraceae	Caulobacter	Caulobacter
HSVLNOC_024	NOC_024	May_21	VL60	NOC	NA	336+	Bacteria	Actinobacteriota	Actinobacteria	Propionibacteriales	Nocardioidaceae	Nocardioides	Nocardioides	Y
HSVLNOC_025_A	NOC_025_A	May_21	VL60	NOC	NA	336+	Bacteria	Actinobacteriota	Actinobacteria	Propionibacteriales	Nocardioidaceae	Nocardioides	Nocardioides	Y
HSVLNoC_026	NOC_026	May_21	VL60	NOC	Independent	24	Bacteria	Firmicutes	Bacilli	Bacillales	Bacillaceae	Bacillus	Neobacillus
HSVLNoC_028	NOC_028	May_21	VL60	NOC	Independent	48	Bacteria	Firmicutes	Bacilli	Bacillales	Bacillaceae	Bacillus	Neobacillus
HSVLNOC_029	NOC_029	May_21	VL60	NOC	Did not grow in cor condition	168	Bacteria	Actinobacteriota	Actinobacteria	Frankiales	Geodermatophilaceae	Geodermatophilus	Geodermatophilus	Y
HSVLNoC_030	NOC_030	May_21	VL60	NOC	Independent	24	Bacteria	Proteobacteria	Alphaproteobacteria	Sphingomonadales	Sphingomonadaceae	Sphingomonas	Sphingomonas
HSVLNoC_031	NOC_031	May_21	VL60	NOC	Producer	48	Bacteria	Actinobacteriota	Actinobacteria	Propionibacteriales	Nocardioidaceae	Nocardioides	Nocardioides
HSVLNoC_032	NOC_032	May_21	VL60	NOC	Independent	168	Bacteria	Proteobacteria	Gammaproteobacteria	Burkholderiales	Comamonadaceae	Polaromonas	Polaromonas	Y
HSVLNoC_034	NOC_034	May_21	VL60	NOC	Producer	24	Bacteria	Proteobacteria	Gammaproteobacteria	Burkholderiales	Oxalobacteraceae	Herbaspirillum	Herbaspirillum
HSVLNoC_036	NOC_036	May_21	VL60	NOC	Producer	24	Bacteria	Proteobacteria	Gammaproteobacteria	Pseudomonadales	Pseudomonadaceae	Pseudomonas	Pseudomonas
