## Supplemental Table 7 for "Phylogenetic distribution and experimental characterization of corrinoid production and dependence in soil bacterial isolates"

### Sheet: Sheet1
Isolate	Corrinoid	Bottom			Hillslope			Top			EC50			logEC50			Span
		Value	Pos Error	Neg Error	Value	Pos Error	Neg Error	Value	Pos Error	Neg Error	Value	Pos Error	Neg Error	Value	Pos Error	Neg Error	Value	Pos Error	Neg Error
2MA_012	2MA	0.000262224	0.0087776	0.0093787	0.869182	0.373513	0.24521	0.177455	0.0174476	0.0142146	0.0379635	0.0243048	0.0138982	-1.42063	0.2149	0.197975	0.177193
2MA_012	5OH	-0.000842171	0.00928564	0.0105547	0.630315	0.172573	0.139259	0.208774	0.0167081	0.0132166	0.0214142	0.0120838	0.0074934	-1.6693	0.194316	0.187037	0.209616
2MA_012	ADE	0.0037262			3.91462			2.96481			34.1098			1.53288			2.96109
2MA_012	B12	-0.00234287	0.00999257	0.0110666	0.808598	0.229944	0.173891	0.204384	0.0103847	0.00951514	0.00395497	0.00166471	0.00117688	-2.40286	0.152568	0.153397	0.206727
2MA_012	CBI	0.00635266	0.00298438	0.00292004	165.26			0.00660739	0.00412956	0.0035484	0.0620209			-1.20746			0.000254727
2MA_012	CRE	-0.000914377	0.00647795	0.00681088	0.832845	0.404909	0.272722	0.180987	0.0509995	0.0246827	0.398764	0.684944	0.17291	-0.399284	0.434196	0.246887	0.181901
2MA_018	2MA	-0.00463932	0.0245086	0.0743082	0.217237	0.503652		19.783			6.01346e+10			10.7791			19.7876
2MA_018	5OH	0.0109262	0.0135646	0.0184103	10.6894			0.160993	0.0221508	0.0221511	0.160757	0.0790875	0.10566	-0.793831	0.17376	0.465047	0.150067
2MA_018	ADE	0.00399422	0.0100615	0.0141078	2.05229		1.7373	0.0531888	0.0209464	0.0124056	0.0257817	0.0488055	0.0219402	-1.58869	0.461353	0.826818	0.0491945
2MA_018	B12
2MA_018	CBI	0.000771384	0.0101946		0.354653	0.864027		36.7513			6.36941e+08			8.8041			36.7506
2MA_018	CRE	0.00225857	0.00166371	0.00166375	8.27933		9.00502	0.0310386		0.00526207	2.81465			0.449425			0.0287801
2MA_036_A	2MA	0.0340637	0.0124278	0.0124282	10.4933		7.97944	0.333079	0.0263634	0.0263642	0.681451	0.265566		-0.166565	0.142923		0.299015
2MA_036_A	5OH	0.0328757	0.023831	0.0239815	3.01704		1.61137	0.269907	0.0288069	0.0280247	0.0156372			-1.80584			0.237031
2MA_036_A	ADE	0.0353463	0.00969483	0.00969458	11.5706			-0.451068			14.0323			1.14713			-0.486414
2MA_036_A	B12	0.0314716	0.017759	0.0179063	2.25903	2.41019	0.922421	0.246585	0.0216539	0.021372	0.0186243			-1.72992			0.215114
2MA_036_A	CBI	-0.106339	0.144184		2.09638			0.0319494	0.00654779	0.00622948	1.48905e-06	1.33491e-05		-5.82709	0.998469		0.138288
2MA_036_A	CRE	-0.00558655			6.86568			0.0424894	0.00490518	0.00484093	6.1885e-06			-5.20841			0.0480759
5OH_017	2MA	0.00443452	0.00226708	0.0022671	11.071		7.22933	0.131739	0.00413435	0.00370226	0.196437			-0.706777			0.127304
5OH_017	5OH	0.00648415	0.00166922	0.00168466	1.46761	0.181766	0.148847	0.130943	0.00196658	0.00193782	0.0100451	0.000845297	0.000768145	-1.99804	0.0350893	0.0345487	0.124459
5OH_017	ADE	0.00735271	0.00164748	0.00167199	1.12819		0.196672	0.753582			38.529		33.1103	1.58579		0.85189	0.746229
5OH_017	B12	0.00422226	0.00487652	0.00487654	12.5929			0.133221	0.00534196	0.00534197	0.0109743	0.00425797		-1.95962	0.142388		0.128998
5OH_017	CBI	0.00820347	0.00160619		-4.21323			0.0111793	0.00113598	0.00107245	0.102825	1.49736		-0.987903	1.19207		0.00297582
5OH_017	CRE	-0.000331097	0.00189218	0.00223665	-2.79197	1.68971		0.010236	0.00105814	0.00105465	0.221824			-0.653992			0.0105671
5OH_020	2MA	0.0150969	0.00884135	0.00895406	1.70312	0.872324	0.501	0.274825	0.0217985	0.0194579	0.422443	0.116866	0.0976468	-0.374232	0.106069	0.114157
5OH_020	5OH	0.0139603	0.0215231	0.0217342	2.22848		0.975329	0.2269	0.0210918	0.0209375	0.00549198		0.00232214	-2.26027		0.238691
5OH_020	ADE	0.0140547	0.00149289	0.00149289	11.6534			148.617			23.0309			1.36231
5OH_020	B12	0.0142294	0.0695851	0.0714344	2.29623		1.56706	0.277857	0.0714904	0.0662797	0.00486075	0.011051	0.00380629	-2.3133	0.515016	0.663672
5OH_020	CBI	0.0110612	0.00201277	0.00218355	17.4843			0.0146803	0.00164995	0.00164995	0.000696508			-3.15707
5OH_020	CRE	0.040362			12.2293			0.0120422	0.00112969	0.00112969	1.96582e-06			-5.70646
5OH_024_A	2MA	0.0139076	0.00310749	0.00319297	1.15012	0.148894	0.126924	0.173092	0.00262089	0.00256864	0.00158579	0.000182821	0.000163222	-2.79976	0.0473866	0.0471726	0.159184
5OH_024_A	5OH	0.0138114	0.00197833	0.0019974	1.09926	0.0696244	0.063982	0.225733	0.00231234	0.00228169	0.00995249	0.000657041	0.000615113	-2.00207	0.0277645	0.0277069	0.211922
5OH_024_A	ADE	0.013098	0.00318872	0.00325605	1.50022	0.260009	0.208242	0.158465	0.00300242	0.00297184	0.00349153	0.000440365	0.000391647	-2.45698	0.0515861	0.0516705	0.145368
5OH_024_A	B12	0.0128217	0.00270548	0.00274468	1.21253	0.0968023	0.0866498	0.223678	0.00229926	0.00227901	0.00205551	0.000153129	0.000143187	-2.68708	0.0312051	0.0313583	0.210856
5OH_024_A	CBI	0.0269957	0.0169689	0.0177399	1.68473		0.883895	0.171179	0.0187369	0.0174947	0.00640564	0.00613485	0.00316686	-2.19344	0.291752	0.296181	0.144184
5OH_024_A	CRE	0.0128729	0.00183245	0.00184604	1.11127	0.0738895	0.0677666	0.224078	0.00280687	0.00274848	0.0372046	0.00256711	0.00239286	-1.4294	0.0289776	0.0288709	0.211205
5OH_028	2MA	0.0035962	0.0089136	0.0104487	0.64897	0.192457	0.149795	0.169036	0.0110964	0.00934525	0.00422614	0.00251021	0.00151683	-2.37406	0.20248	0.193085	0.16544
5OH_028	5OH	0.0120307	0.00484292	0.00496612	1.15276	0.219805	0.172367	0.213283	0.00576192	0.00556503	0.0111801	0.00194916	0.00166643	-1.95155	0.0697943	0.0700976	0.201253
5OH_028	ADE	0.00596341	0.018794	0.111343	1.21155		1.0884	0.10235	0.105169	0.0172395	0.00291561	0.0415126	0.00269787	-2.53527	1.18293	1.12679	0.0963862
5OH_028	B12	0.00935101	0.00574484	0.00587574	1.48991	0.428484	0.282071	0.210645	0.00571052	0.00559146	0.00282752	0.000504302	0.000406879	-2.54859	0.0712762	0.0674753	0.201294
5OH_028	CBI	0.0133107	0.0211488	0.0290463	8.06202		8.40583	0.0864989	0.0210274	0.0195952	0.00295253	0.0118435		-2.52981	0.69995		0.0731882
5OH_028	CRE	0.0140043	0.00672355	0.00697746	1.16752	0.397711	0.264957	0.214552	0.0103127	0.00955778	0.0401852	0.0110418	0.00885768	-1.39593	0.105433	0.10814	0.200548
5OH_036	2MA	0.0459502	0.00938473		5.08338			0.163466		0.00709435	0.000647933	0.000246814	0.000140424	-3.18847	0.14017	0.106086	0.117516
5OH_036	5OH	0.0391507	0.00736456	0.0076414	2.13931		0.767077	0.170405	0.00639614	0.00628142	0.00226609	0.000565942	0.000536021	-2.64472	0.096821	0.117214	0.131254
5OH_036	ADE	0.0409794	0.0119446	0.0141697	2.92851		4.00548	0.164403	0.0109378	0.0106118	0.00241191	0.00101558	0.00105275	-2.61764	0.152615	0.249089	0.123424
5OH_036	B12	0.0411217	0.0087833	0.00941375	3.52788		5.0367	0.17793	0.00702343	0.00671679	0.000725188	0.000225882	0.000116827	-3.13955	0.117762	0.0762892	0.136808
5OH_036	CBI	0.0400198	0.00710307	0.00735928	3.07975		1.5115	0.172665	0.00692121	0.00673777	0.00302606	0.00085568		-2.51912	0.108149		0.132645
5OH_036	CRE	0.0411899	0.00454006	0.00454969	2.69217	1.92188	0.640242	0.178552	0.00561816	0.00558377	0.017094	0.00381875	0.00377626	-1.76716	0.0875676	0.108413	0.137362
5OH_039	2MA	0.0240104	0.00819302	0.00819333	10.8922		7.87699	0.192849	0.0108385	0.0108386	0.0473323			-1.32484			0.168839
5OH_039	5OH	0.0198766	0.00816434	0.00821502	2.60532		0.862465	0.158253	0.00807147	0.00802043	0.0041535	0.00160438		-2.38159	0.141849		0.138376
5OH_039	ADE	0.0182074	0.00138796	0.00155978	0.807075	0.523249	0.351866	0.0471631	0.0136362	0.00460433	0.432629	1.65726	0.211531	-0.363884	0.684007	0.291531	0.0289557
5OH_039	B12	0.0215913	0.0279562	0.0279562	15.3932			0.164675	0.0255204	0.0255204	0.0023896			-2.62168			0.143084
5OH_039	CBI	0.0203781	0.0117851	0.0119286	10.9354		13.497	0.174129	0.0136151	0.0130671	0.0128574			-1.89085			0.153751
5OH_039	CRE	0.0197347	0.00411432	0.00411995	13.7782			0.0600685	0.00873973	0.00873974	0.741957			-0.129621			0.0403339
B12_004	2MA	0.0632912	0.0269245	0.0269245	16.0398			0.369481	0.0439675	0.0439675	0.163736			-0.785855			0.30619
B12_004	5OH	0.0412747	0.0959145	0.665827	1.98562		1.70659	0.246206	0.0722336	0.0699959	0.00059254		0.000592407	-3.22728		3.64776	0.204931
B12_004	ADE	0.0402214	0.0179191	0.0185994	1.86576		1.16128	0.246577	0.0656292	0.0381539	0.520304	0.585041	0.263679	-0.283743	0.327241	0.306958	0.206356
B12_004	B12	0.183711	0.0902738	0.0860557	13.6357			0.163409	0.108143	0.119287	0.0370935			-1.4307			-0.0203018
B12_004	CBI	0.0331066	0.0468146	0.0468151	12.0128			0.306995	0.0512829	0.051021	0.0099369			-2.00275			0.273888
B12_004	CRE	0.0279708	0.037777	0.038209	2.41195		1.24419	0.522178	0.077753	0.0715765	0.236347	0.162765	0.078849	-0.626449	0.227545	0.176275	0.494207
B12_032	2MA	0.0574036	0.0134371	0.0149263	0.854908	0.476941	0.284839	0.249154	0.0389916	0.022452	0.218933	0.252651	0.0914271	-0.659688	0.333248	0.234781	0.19175
B12_033	5OH	0.0611364	0.0261052	0.0283302	1.09012	0.665671	0.366872	0.300685	0.0203487	0.0179056	0.0215208	0.0135089	0.00837673	-1.66714	0.211578	0.214129	0.239549
B12_034	ADE	0.0501303	0.0076039	0.0103617	0.628203	1.04122	0.430995	0.113892		0.0192586	0.638188		0.49642	-0.195052		0.653373	0.0637613
B12_035	B12	-0.00213198	0.0417054	0.0417545	0.864251	1.35192	0.617081	0.295981	0.0714469	0.0238535	0.00249634	0.00235252	0.0017927	-2.6027	0.288335	0.549955	0.298113
B12_036	CBI	0.000905607	0.0100955	0.0100953	6.09383			0.0527562	17552.1	0.00412146	0.00171836			-2.76489			0.0518506
B12_037	CRE
B12_063	2MA	0.0460294	0.0193156	0.0193156	11.585			0.140824	0.0183685	0.0176326	0.0023944			-2.6208			0.0947944
B12_063	5OH	0.0174981	0.00391338	0.00402085	1.45341	0.330852	0.262232	0.145776	0.00378429	0.00373018	0.00412641	0.000778928	0.000658675	-2.38443	0.0750965	0.0755264	0.128278
B12_063	ADE	0.0175451	0.00452217	0.00473624	1.40099	0.407618	0.305379	0.142812	0.0043047	0.00421995	0.00423013	0.000956729	0.00080532	-2.37365	0.0885507	0.0917173	0.125267
B12_063	B12	0.017562	0.00420325	0.00430225	1.61002	0.356259	0.282719	0.144375	0.0033027	0.00327797	0.00135761	0.000246659	0.000211518	-2.86723	0.0725021	0.0735557	0.126813
B12_063	CBI	0.0171715	0.00277537	0.00283586	1.87517	0.594647	0.365162	0.140816	0.00320335	0.00316176	0.0123477	0.00152329	0.00135043	-1.90841	0.0505214	0.0503011	0.123644
B12_063	CRE	0.0172551	0.00325459	0.00329815	1.37862	0.354313	0.263096	0.143802	0.0058935	0.00555394	0.111502	0.023158	0.0196578	-0.952717	0.081956	0.0842311	0.126546
CBI_002	2MA	0.0124355	0.0209318	0.0258953	0.703163		0.420705	0.405553			2.3991		1.89528	0.380048		0.677778	0.393118
CBI_002	5OH	0.00790262	0.0445855	0.0445855	19.0789			0.215412	0.0407008	0.0407008	0.00257311			-2.58954			0.207509
CBI_002	ADE	0.0119694	0.00382662	0.00391517	4.05255			0.0683262		0.0171567	5.64933			0.751997			0.0563568
CBI_002	B12	0.0104594	0.0294645	0.0294651	10.9744			0.200159	0.0222732	0.0222734	0.000651825			-3.18587			0.1897
CBI_002	CBI	0.0149978	0.0463401	0.0463401	14.063			0.309144	0.0507631	0.0507631	0.00997007			-2.0013			0.294146
CBI_002	CRE	0.00899787	0.00764938	0.00769358	1.6263	0.348944	0.254645	0.564817	0.0298015	0.0264779	0.870771	0.13281	0.105872	-0.0600958	0.0616486	0.0562998	0.555819
CBI_018	2MA	0.0632348	0.0366087		39.9544			0.173297	0.265201		0.00242178			-2.61586			0.110062
CBI_018	5OH	0.00809424	0.00572815	0.00588129	1.28284	0.356131	0.242411	0.206752	0.00689214	0.00665861	0.00907748	0.00189076	0.00151989	-2.04203	0.0821715	0.0795822	0.198658
CBI_018	ADE	0.0377889	0.0284239		2.41666			0.161527		0.0273257	0.00377466	0.0127683		-2.42312	0.641736		0.123738
CBI_018	B12	0.00766611	0.00545013	0.00551247	2.18288	0.758933	0.461636	0.202405	0.00457449	0.00452247	0.00162694	0.000208771	0.000193437	-2.78863	0.0524327	0.0549727	0.194739
CBI_018	CBI	0.0144503	0.0124183	0.0130697	3.42738		1.98479	0.15843	0.013146	0.0130341	0.00686673		0.00282601	-2.16325		0.230291	0.14398
CBI_018	CRE	0.00528318	0.0186215	0.022083	0.832568	0.677356	0.381803	0.204691	0.0388997	0.0259043	0.0236105	0.0371475	0.0135085	-1.6269	0.410499	0.368697	0.199408
CRE_019	2MA	-0.00203005	0.00657307	0.00706543	0.923352	0.220682	0.167272	0.190394	0.00640024	0.00599327	0.00256046	0.000631057	0.000497993	-2.59168	0.0956792	0.093931	0.192424
CRE_019	5OH	6.21824e-05	0.00333173	0.0033858	1.12882	0.128426	0.110432	0.214878	0.00395676	0.00386906	0.0115235	0.00127373	0.00114897	-1.93842	0.0455316	0.0456162	0.214816
CRE_019	ADE	0.000178487	0.00404571	0.00413309	1.33902	0.245197	0.200755	0.167368	0.00412068	0.00403949	0.00563813	0.000865314	0.000760181	-2.24886	0.0620083	0.0628978	0.16719
CRE_019	B12	0.00066186	0.00551719	0.00565209	1.45338	0.308929	0.224618	0.215181	0.00478199	0.00471531	0.00228209	0.000323428	0.000290432	-2.64167	0.0575613	0.0591181	0.214519
CRE_019	CBI	0.00217911	0.00590464	0.00602098	1.90537	1.72698	0.528756	0.156366	0.0062263	0.00608604	0.00785536	0.00158948	0.00146073	-2.10483	0.0800285	0.0893507	0.154186
CRE_019	CRE	0.00127993	0.00341021	0.00345279	1.21076	0.162072	0.136587	0.220563	0.00544977	0.00526419	0.0494547	0.00611831	0.00542121	-1.30579	0.0506564	0.0504245	0.219283
